# Targeting *de novo* lipogenesis and the Lands cycle induces ferroptosis in KRAS-mutant lung cancer

**DOI:** 10.1101/2021.03.18.434804

**Authors:** Caterina Bartolacci, Cristina Andreani, Gonçalo Vias Do Vale, Stefano Berto, Margherita Melegari, Anna C. Crouch, Dodge L. Baluya, George Kemble, Kurt Hodges, Jacqueline Starrett, Katerina Politi, Sandra L. Starnes, Daniele Lorenzini, Maria Gabriela Raso, Luisa Solis Soto, Carmen Behrens, Humam Kadara, Boning Gao, David Gerber, Ignacio I. Wistuba, John D. Minna, Jeffrey McDonald, Pier Paolo Scaglioni

**Affiliations:** Department of Internal Medicine, University of Cincinnati College of Medicine, Cincinnati, OH 45219, USA; McDermott Center for Human Growth and Development, The University of Texas Southwestern Medical Center, Dallas, TX 75390, USA; Department of Neuroscience, The University of Texas Southwestern Medical Center, Dallas, TX 75390, USA; Department of Interventional Radiology, The University of Texas MD Anderson Cancer Center; Tissue Imaging and Proteomics Laboratory, Washington State University, Pullman, WA 99164.; Sagimet Biosciences, San Mateo, CA 94402; Department of Pathology, University of Cincinnati College of Medicine, Cincinnati, OH 45219, USA; Yale Cancer Center, Yale School of Medicine, New Haven, Connecticut; Department of Surgery, Division of Thoracic Surgery, University of Cincinnati College of Medicine, Cincinnati, OH 45219, USA; Department of Pathology, Fondazione IRCCS Istituto Nazionale dei Tumori di Milano, via Venezian 1, 20133 Milan, Italy; Department of Translational Molecular Pathology; Department of Thoracic H&N Med Oncology, The University of Texas MD Anderson Cancer Center.; Hamon Center for Therapeutic Oncology Research, The University of Texas Southwestern Medical Center, Dallas, TX 75390, USA

**Author notes:** These authors contributed equally to this manuscript (Caterina Bartolacci, Cristina Andreani). Corresponding author: Pier Paolo Scaglioni, The Vontz Center for Molecular Studies, 3125 Eden Avenue, Rm. 3118, Cincinnati, OH 45219-2293.

## Abstract

Mutant *KRAS* (KM) is the most common oncogene in lung cancer (LC). KM regulates several metabolic networks, but their role in tumorigenesis is still not sufficiently characterized to be exploited in cancer therapy. To identify metabolic networks specifically deregulated in KMLC, we characterized the lipidome of genetically engineered LC mice, cell lines, patient derived xenografts and primary human samples. We also determined that KMLC, but not EGFR-mutant (EGFR-MUT) LC, is enriched in triacylglycerides (TAG) and phosphatidylcholines (PC). We also found that KM upregulates fatty acid synthase (FASN), a rate-limiting enzyme in fatty acid (FA) synthesis promoting the synthesis of palmitate and PC. We determined that FASN is specifically required for the viability of KMLC, but not of LC harboring EGFR-MUT or wild type KRAS. Functional experiments revealed that FASN inhibition leads to ferroptosis, a reactive oxygen species (ROS)-and iron-dependent cell death. Consistently, lipidomic analysis demonstrated that FASN inhibition in KMLC leads to accumulation of PC with polyunsaturated FA (PUFA) chains, which are the substrate of ferroptosis. Integrating lipidomic, transcriptome and functional analyses, we demonstrated that FASN provides saturated (SFA) and monounsaturated FA (MUFA) that feed the Lands cycle, the main process remodeling oxidized phospholipids (PL), such as PC. Accordingly, either inhibition of FASN or suppression of the Lands cycle enzymes PLA2 and LPCAT3, promotes the intracellular accumulation of lipid peroxides and ferroptosis in KMLC both *in vitro* and *in vivo*. Our work supports a model whereby the high oxidative stress caused by KM dictates a dependency on newly synthesized FA to repair oxidated phospholipids, establishing a targetable vulnerability. These results connect KM oncogenic signaling, FASN induction and ferroptosis, indicating that FASN inhibitors already in clinical trial in KMLC patients (NCT03808558) may be rapidly deployed as therapy for KMLC.
