## Supplementary Table S1_List of Human LC samples and PDXs for "Targeting *de novo* lipogenesis and the Lands cycle induces ferroptosis in KRAS-mutant lung cancer"

### Sheet: List Human LC samples
Biobank ID	KM	Diagnosis	Morphology	Age at Collection	Gender	Race
L140	Yes	Lung Cancer	Adenocarcinoma	81	Female	White
L550	Yes	Lung Cancer	Adenocarcinoma	60	Female	White
THO744	Yes	Lung Cancer	Adenocarcinoma	60	Female	White
L569	No	Lung Cancer	Adenocarcinoma	70	Female	White
L584	No	Lung Cancer	Adenocarcinoma	79	Male	White
THO703	No	Lung Cancer Mets	Adenocarcinoma	67	Female	Asian

### Sheet: List Human LC PDXs
Name	Tumor type	KRAS status	EGFR status
HCC4256-PDX-F0	PDX-NSCLC	G12C	WT
LTL-618T	PDX-NSCLC	G12C	WT
HCC4058-PDX-F1	PDX-NSCLC	G12D	WT
HCC4059-PDX-F1	PDX-AD	G12V	WT
LTL-656T	PDX-AD	G12V	WT
HCC4271-PDX-F0	PDX-NSCLC	WT	WT
HCC4285-PDX-F0	PDX-AD	WT	WT
HCC4300-PDX-F0	PDX-NSCLC	WT	WT
HCC4307-PDX-F0	PDX-AD	WT	WT
HCC4190-PDX-F0	PDX-AD	WT	L858R
LTL-347T	PDX-AD	WT	L858R
