## Supplementary Table S2_siRNA screening for "Targeting *de novo* lipogenesis and the Lands cycle induces ferroptosis in KRAS-mutant lung cancer"

### Sheet: custom siRNA sequences
Target gene	Sense/Antisense	Sequence
ABCC1	ABCC1-1	GUUCCAAGGUGGAUGCGAA[dT][dT]
	ABCC1-1_AS	UUCGCAUCCACCUUGGAAC[dT][dT]
	ABCC1-2	GACAUCACUUUCUACGUCU[dT][dT]
	ABCC1-2_AS	AGACGUAGAAAGUGAUGUC[dT][dT]
ACSL1	ACSL1-1	CAUUGCACCCUGAAUUAUU[dT][dT]
	ACSL1-1_AS	AAUAAUUCAGGGUGCAAUG[dT][dT]
	ACSL1-2	GGAACUAUUUCAGGUCGCA[dT][dT]
	ACSL1-2_AS	UGCGACCUGAAAUAGUUCC[dT][dT]
ACSL3	ACSL3-1	GUAUAAUUGGCUUUCCUAU[dT][dT]
	ACSL3-1_AS	AUAGGAAAGCCAAUUAUAC[dT][dT]
	ACSL3-2	CUGUGUAACAGUUGUGAAA[dT][dT]
	ACSL3-2_AS	UUUCACAACUGUUACACAG[dT][dT]
ACSL4	ACSL4-1	CAGAGUACCCUGAAGGAUU[dT][dT]
	ACSL4-1_AS	AAUCCUUCAGGGUACUCUG[dT][dT]
	ACSL4-2	GGGAAAUCCUAAGUGAAGA[dT][dT]
	ACSL4-2_AS	UCUUCACUUAGGAUUUCCC[dT][dT]
AKR1B1	AKR1B1-1	CCAGUACUGCCAGUCCAAA[dT][dT]
	AKR1B1-1_AS	UUUGGACUGGCAGUACUGG[dT][dT]
	AKR1B1-2	CAAACCUGGCUUGAAGUAU[dT][dT]
	AKR1B1-2_AS	AUACUUCAAGCCAGGUUUG[dT][dT]
ANGPTL4	ANGPTL4-1	CAGUUGACCCGGCUCACAA[dT][dT]
	ANGPTL4-1_AS	UUGUGAGCCGGGUCAACUG[dT][dT]
	ANGPTL4-2	CCAGUUGACCCGGCUCACA[dT][dT]
	ANGPTL4-2_AS	UGUGAGCCGGGUCAACUGG[dT][dT]
ARNT2	ARNT2-1	GUAUCAGUGUGAUUGGCUA[dT][dT]
	ARNT2-1_AS	UAGCCAAUCACACUGAUAC[dT][dT]
	ARNT2-2	CACUGUACAGGAUACAUCA[dT][dT]
	ARNT2-2_AS	UGAUGUAUCCUGUACAGUG[dT][dT]
DHCR24	DHCR24-1	CUGGAUGAGGCUGUCAUUA[dT][dT]
	DHCR24-1_AS	UAAUGACAGCCUCAUCCAG[dT][dT]
	DHCR24-2	GGUAGCAAGACCUUCAUGU[dT][dT]
	DHCR24-2_AS	ACAUGAAGGUCUUGCUACC[dT][dT]
ELOVL6	ELOVL6-1	GGAAGUUUGCCAUGUUCAU[dT][dT]
	ELOVL6-1_AS	AUGAACAUGGCAAACUUCC[dT][dT]
	ELOVL6-2	CGGAAGUUUGCCAUGUUCA[dT][dT]
	ELOVL6-2_AS	UGAACAUGGCAAACUUCCG[dT][dT]
FA2H	FA2H-1	GACAGAUCCUGCUAUGGAA[dT][dT]
	FA2H-1_AS	UUCCAUAGCAGGAUCUGUC[dT][dT]
	FA2H-2	GCACUAAAUUGUGGGAUUA[dT][dT]
	FA2H-2_AS	UAAUCCCACAAUUUAGUGC[dT][dT]
GLIPR1	GLIPR1-1	GCACUAGCCCAAAUUGCAA[dT][dT]
	GLIPR1-1_AS	UUGCAAUUUGGGCUAGUGC[dT][dT]
	GLIPR1-2	CGCUCUUUCCAAUGGAGCA[dT][dT]
	GLIPR1-2_AS	UGCUCCAUUGGAAAGAGCG[dT][dT]
GPX1	GPX1-1	GAUGUUGCCUGGAACUUUG[dT][dT]
	GPX1-1_AS	CAAAGUUCCAGGCAACAUC[dT][dT]
	GPX1-2	GAGAUUCUGAAUUCCCUCA[dT][dT]
	GPX1-2_AS	UGAGGGAAUUCAGAAUCUC[dT][dT]
GPX4	GPX4-1	CCGAUACGCUGAGUGUGGU[dT][dT]
	GPX4-1_AS	ACCACACUCAGCGUAUCGG[dT][dT]
	GPX4-2	GCCUUUGCCGCCUACUGAA[dT][dT]
	GPX4-2_AS	UUCAGUAGGCGGCAAAGGC[dT][dT]
IDI1	IDI1-1	GAAUGUAACUUUGAAUCCA[dT][dT]
	IDI1-1_AS	UGGAUUCAAAGUUACAUUC[dT][dT]
	IDI1-2	GAAUCAGUUUGUUGACCAU[dT][dT]
	IDI1-2_AS	AUGGUCAACAAACUGAUUC[dT][dT]
LIPH-1	LIPH-1	CCACAUAUCUGGGUUUGUU[dT][dT]
	LIPH-1_AS	AACAAACCCAGAUAUGUGG[dT][dT]
	LIPH-2	GAUUUAAUCAAGAUCUGGA[dT][dT]
	LIPH-2_AS	UCCAGAUCUUGAUUAAAUC[dT][dT]
LPCAT1	LPCAT1-1as	AUCACGAUGGAGGACAUCG[dT][dT]
	LPCAT1-1s	CGAUGUCCUCCAUCGUGAU[dT][dT]
	LPCAT1-2as	UUUCUGAGUAUCUGUCCAG[dT][dT]
	LPCAT1-2s	CUGGACAGAUACUCAGAAA[dT][dT]
LPCAT3	LPCAT3-1as	UGAAGCACAAUACACAGCA[dT][dT]
	LPCAT3-1s	UGCUGUGUAUUGUGCUUCA[dT][dT]
	LPCAT3-2as	AGAAGUAGGAGAAACCAGC[dT][dT]
	LPCAT3-2s	GCUGGUUUCUCCUACUUCU[dT][dT]
LPIN1	LPIN1-1	CAGUGUAGUCCAGACAGCA[dT][dT]
	LPIN1-1_AS	UGCUGUCUGGACUACACUG[dT][dT]
	LPIN1-2	CAUAUCAACAGUUUGUGGA[dT][dT]
	LPIN1-2_AS	UCCACAAACUGUUGAUAUG[dT][dT]
LPIN2	LPIN2-1	CCCAAAUGAUGUUGUGUUU[dT][dT]
	LPIN2-1_AS	AAACACAACAUCAUUUGGG[dT][dT]
	LPIN2-2	GACUUAUAGACAAUCCUAA[dT][dT]
	LPIN2-2_AS	UUAGGAUUGUCUAUAAGUC[dT][dT]
NPC1	NPC1-1	GCAUUAACGGCAGUGCCUA[dT][dT]
	NPC1-1_AS	UAGGCACUGCCGUUAAUGC[dT][dT]
	NPC1-2	GCUACAUUGGGUUGCCCUU[dT][dT]
	NPC1-2_AS	AAGGGCAACCCAAUGUAGC[dT][dT]
NPC2	NPC2-1	CUUACAGCGUCAAUGUCAC[dT][dT]
	NPC2-1_AS	GUGACAUUGACGCUGUAAG[dT][dT]
	NPC2-2	CCCAGUUCCCUUUCCCAUU[dT][dT]
	NPC2-2_AS	AAUGGGAAAGGGAACUGGG[dT][dT]
PITPNM2	PITPNM2-1	CCAAGAAGGGCGAUGCUAA[dT][dT]
	PITPNM2-1_AS	UUAGCAUCGCCCUUCUUGG[dT][dT]
	PITPNM2-2	CCAAGGACGUGGCGGUGUA[dT][dT]
	PITPNM2-2_AS	UACACCGCCACGUCCUUGG[dT][dT]
PLA2G12B	PLA2G12B-1as	UUUGUUGGCACCGCAAGUG[dT][dT]
	PLA2G12B-1s	CACUUGCGGUGCCAACAAA[dT][dT]
	PLA2G12B-2as	UGCUGGAAUGCCCAAGUCC[dT][dT]
	PLA2G12B-2s	GGACUUGGGCAUUCCAGCA[dT][dT]
PLA2G4C	PLA2G4C-1as	CUCAUUUGUCCAAUAUGAAdTdT
	PLA2G4C-1s	UUCAUAUUGGACAAAUGAGdTdT
	PLA2G4C-2as	GGCAUUUGCGCUUCAAAGUdTdT
	PLA2G4C-2s	ACUUUGAAGCGCAAAUGCCdTdT
PLPP3	PLPP3-1	CAAGCACCAUCAAGCCUUA[dT][dT]
	PLPP3-1_AS	UAAGGCUUGAUGGUGCUUG[dT][dT]
	PLPP3-2	GACUGUCUCGCGUAUCAGA[dT][dT]
	PLPP3-2_AS	UCUGAUACGCGAGACAGUC[dT][dT]
PNPLA3	PNPLA3-1	GAGGAUAUUUGGAUGCAUU[dT][dT]
	PNPLA3-1_AS	AAUGCAUCCAAAUAUCCUC[dT][dT]
	PNPLA3-2	GAUAUGCCUUCGAGGAUAU[dT][dT]
	PNPLA3-2_AS	AUAUCCUCGAAGGCAUAUC[dT][dT]
PPARG	PPARG-1	AAGUAACUCUCCUCAAAUA[dT][dT]
	PPARG-1_AS	UAUUUGAGGAGAGUUACUU[dT][dT]
	PPARG-2	GUAACUCUCCUCAAAUAUG[dT][dT]
	PPARG-2_AS	CAUAUUUGAGGAGAGUUAC[dT][dT]
PTGES	PTGES-1	GCACCCAUCCGCUCCGUGA[dT][dT]
	PTGES-1_AS	UCACGGAGCGGAUGGGUGC[dT][dT]
	PTGES-2	CUUUCUGGGUCCUAACCCU[dT][dT]
	PTGES-2_AS	AGGGUUAGGACCCAGAAAG[dT][dT]
SH3KBP1	SH3KBP1-1	GAAGUUACCUGCAACUACA[dT][dT]
	SH3KBP1-1_AS	UGUAGUUGCAGGUAACUUC[dT][dT]
	SH3KBP1-2	GAAAUGCUUCCAAACAGAA[dT][dT]
	SH3KBP1-2_AS	UUCUGUUUGGAAGCAUUUC[dT][dT]
SPHK1	SPHK1-1	CUGUGCAGCUGGCGUCAUG[dT][dT]
	SPHK1-1_AS	CAUGACGCCAGCUGCACAG[dT][dT]
	SPHK1-2	CAGGCAUAUGGAGUAUGAA[dT][dT]
	SPHK1-2_AS	UUCAUACUCCAUAUGCCUG[dT][dT]
STARD4	STARD4-1	GUCAGCUUUGGAAUAUAAU[dT][dT]
	STARD4-1_AS	AUUAUAUUCCAAAGCUGAC[dT][dT]
	STARD4-2	CAAGCACUUUAACCAACUU[dT][dT]
	STARD4-2_AS	AAGUUGGUUAAAGUGCUUG[dT][dT]
TNFRSF21	TNFRSF21-1	GAAAUGCCAUGACUGUAGU[dT][dT]
	TNFRSF21-1_AS	ACUACAGUCAUGGCAUUUC[dT][dT]
	TNFRSF21-2	GACUGAGGAUGUGCGGUGU[dT][dT]
	TNFRSF21-2_AS	ACACCGCACAUCCUCAGUC[dT][dT]

### Sheet: primer sequences
Oligo name	Sequence 5'-3'
ACSL1 Forward	TTGGATGGCTGGAGAGTGTT
ACSL1 Reverse	AGTCAGAAGGCCATTGTCGA
ACSL3 Forward	GCAAACGTAACTTTCTGGTTCA
ACSL3 Reverse	GGCGATGTTGGTCTTTGGTT
ACSL4 Forward	TTCATGGTTGCGTTGTCTGG
ACSL4 Reverse	TCTACTGATTGCATGCTGTGA
PLA2G4C Forward	AGAGGCTGAGCTGGATTTGT
PLA2G4C Reverse	GCATGGACTAATACAGGTGGC
LPCAT3 Forward	GGACGGTGGGAGTGTAAAAA
LPCAT3 Reverse	TACCACAGTCCCCTGCCTAC
LIPH Forward	CTTACCAGTGACTTGCAGGC
LIPH Reverse	TCCTGAGCTTGTACCTTGGG
ELOVL6 Forward	GGGGAGGTTGGTTCATGACT
ELOVL6 Reverse	CCAGCAGAAGACCAGGTAGT
AKR1B1 Forward	CTGTATGGGGTAGGGAGGGA
AKR1B1 Reverse	CCAAGTGACACAGGAGCATG
PITPNM2 Forward	TCCTGAAGCTGCTCATCTCC
PITPNM2 Reverse	GCCCACGATGTAGATCTGCA
ABCC1 Forward	CTTTCCCTGGGCTTGTTGTC
ABCC1 Reverse	TCCTTCTGTGGGGACTTGAC
STARD4 Forward	ACAGATCTGCGTGGGATGAT
STARD4 Reverse	CAGGCCATGTAGCTGAGAGA
FA2H Forward	GTTCCCCACCCTTGACTTCT
FA2H Reverse	GTGGGGTTTCTCTGGAGTGA
SH3KBP1 Forward	CTCCTAGGCACCACTGAGAG
SH3KBP1 Reverse	TCTGTGGGTATTCTGGACTAGC
PTGES Forward	GATGCACTTCCTGGTCTTCC
PTGES Reverse	AGGAACATCAAGTCCCCAGG
NPC2 Forward	AGGAAGTGAATGTGAGCCCA
NPC2 Reverse	TCATGACTGCCAATTCCCCT
PPARG Forward	CTTTCAGGGCTGCCAGTTTC
PPARG Reverse	CCCTTGTCATGAAGCCTTGG
DI1 Forward	GTCTGATGGTATCTGGGGTGA
DI1 Reverse	TTTCACCACTGGCTGCTTTT
PLPP3 Forward	CATGATGGCCTTCTACACGG
PLPP3 Reverse	AGACACCAAGCAGAGGACAG
LPIN2 Forward	GCAGAAAAATTCATGGAGCA
LPIN2 Reverse	CATTGCCCACTGGCTAATTT
PNPLA3 Forward	GTGCTGGGAGAGATATGCCT
PNPLA3 Reverse	TTGAGCAACACAAGGAAGGC
TNFRSF21 Forward	ACAGAAGGCCTCGAATCTCA
TNFRSF21 Reverse	AGTCAAGGCAGCACAAGGTA
LPIN1 Forward	GGTGCGGCCTTTACAAATACA
LPIN1 Reverse	GGTCATCGATAATAGCGGGG
SPHK1 Forward	AGATGTTTGCTGCACCCATG
SPHK1 Reverse	ACCACGGGCACATATACCAA
DHCR24 Forward	CTGAGATCCGCATCATCCCT
DHCR24 Reverse	TGCCTCATCTGTCATGACCC
ARNT2 Forward	TGCCAGAGGAGTCATCAACA
ARNT2 Reverse	GTATGAGCAGCACCCAGTTC
NPC1 Forward	TGATTGTGTCTGTCGCCTCT
NPC1 Reverse	ATGCTGAGCCCTGTGAGAAT
GLIPR1 Forward	CCTTTCAGGTTGTTTGGGCA
GLIPR1 Reverse	GGCGTTTCCTATAAACCGGT
GPX1 Forward	GCCCAACTTCATGCTCTTCG
GPX1 Reverse	ATGTCAATGGTCTGGAAGCG
GPX4 Forward	GTCTGACCAATGAGCGCTCT
GPX4 Reverse	CTAGCTCACCATGGTCCCG
ANGPTL4 Forward	CTGGACCACAAGCACCTAGA
ANGPTL4 Reverse	GACAAGGAGAGGACCAGCAA

### Sheet: relative viability MTT 72h
	H460		A549		H522		H661
target	siRNA#1	siRNA#2	siRNA#1	siRNA#2	siRNA#1	siRNA#2	siRNA#1	siRNA#2
ABCC1	0.689703	0.744135	0.595692	0.713916	0.684208	0.767527	1.08688	0.71365			OD 570 nm
ACSL1	0.531243	0.607205	0.581641	0.733255	0.5551	0.657084	0.790005	0.807174			values are normalized to mean viability of cells transfected with siRNA Universal Negative Control #1 and #2
ACSL3	0.417618	0.495352	0.656428	0.604115	0.795389	0.860312	0.858518	0.790839
ACSL4	0.602078	0.494235	0.776541	0.717806	0.567924	0.828086	1.02605	0.603902
AKR1B1	0.497467	0.591726	0.687589	0.680526	0.886496	0.631101	0.708516	0.852067
ANGPTL4	0.565215	0.630241	0.503907	0.684001	0.451842	0.625865	0.778628	0.805079
ARNT2	0.605698	0.652281	0.619336	0.770573	0.549796	0.712137	0.991634	0.784296
DHCR24	0.4538	0.448624	0.641093	0.626135	0.73248	0.841916	0.741744	0.476246
ELOVL6	0.602515	0.633886	0.619865	0.643208	0.594913	0.651779	0.937952	1.13551
FA2H	0.517903	0.557366	0.752745	0.684605	0.532273	0.49716	0.848576	1.001
GLPR	0.34032	0.503299	0.717617	0.665191	0.668229	0.839768	0.855969	0.686336
GPX1	0.649949	0.59802	0.739034	0.722452	0.535899	0.724088	1.03608	1.19207
GPX4	0.604702	0.744135	0.62859	0.743869	0.807541	0.959207	1.1114	0.905463
ID1	0.556685	0.67437	0.60487	0.805662	0.739865	0.745773	1.05053	0.972659
LIPH	0.303651	0.390766	0.67656	0.668439	0.862527	0.831644	0.587226	0.561966
LPCAT1	0.804459	0.815053	0.721498	0.691697	0.951243	0.997725	0.949653	0.906195
LPCAT3	0.771448	0.73513	0.747163	0.760584	1.00795	0.972495	1.02764	1.20481
LPIN1	0.528935	0.685863	0.706324	0.788477	0.713077	0.906839	1.05834	0.929614
LPIN2	0.623024	0.677674	0.840639	0.738014	0.813113	0.75806	0.929655	0.771687
NPC1	0.536614	0.539821	0.734312	0.618392	0.480107	0.603306	0.713116	0.460885
NPC2	0.38525	0.561108	0.68672	0.709875	0.957126	0.670847	0.728396	0.982024
PITPNM2	0.517125	0.626718	0.603888	0.732046	0.445866	0.587931	0.818552	0.994181
PLA2G12B	0.848882	0.811532	0.676712	0.679955	0.898336	0.908596	0.821771	0.946155
PLA2G4C	0.764254	0.664768	0.709142	0.733343	0.951407	0.937414	0.975675	0.856958
PLPP3	0.620351	0.722824	0.561886	0.745153	0.740335	0.83923	1.21503	0.939759
PNPLA3	0.586574	0.570585	0.745757	0.653406	0.678299	0.761619	0.787212	0.518058
PPARG	0.525922	0.547913	0.73114	0.700167	0.550535	0.746042	1.01361	0.929902
PTGES	0.519969	0.532945	0.763094	0.624285	0.752219	0.419212	0.862212	0.845783
SH3KBP1	0.429184	0.418176	0.691706	0.602981	0.868973	0.859976	0.865622	0.499822
SPHK1	0.576004	0.621298	0.645512	0.707759	0.55745	0.547044	0.987404	1.11317
STARD4	0.501452	0.533917	0.739713	0.721357	0.734696	0.506089	0.727122	0.768401
TNFRSF21	0.564826	0.599405	0.736994	0.535937	0.751749	0.549864	0.718579	0.939923

### Sheet: Dunnett's relative viability
	H460	H460	H460	H460	H460	A549	A549	A549	A549	A549	H522	H522	H522	H522	H522	H661	H661	H661	H661	H661
Dunnett's multiple comparisons test	Mean Diff.	95.00% CI of diff.	Significant?	Summary	Adjusted P Value	Mean Diff.	95.00% CI of diff.	Significant?	Summary	Adjusted P Value	Mean Diff.	95.00% CI of diff.	Significant?	Summary	Adjusted P Value	Mean Diff.	95.00% CI of diff.	Significant?	Summary	Adjusted P Value
Ctrl neg vs. SPHK1	0.4163	0.3149 to 0.5178	Yes	****	<0.0001	0.3234	0.2125 to 0.4342	Yes	****	<0.0001	0.4603	0.2333 to 0.6872	Yes	****	<0.0001	-0.004368	-0.2360 to 0.2272	No	ns	>0.9999
Ctrl neg vs. DHCR24	0.5638	0.4623 to 0.6653	Yes	****	<0.0001	0.3664	0.2555 to 0.4772	Yes	****	<0.0001	0.2253	-0.001674 to 0.4523	No	ns	0.0532	0.4369	0.2053 to 0.6685	Yes	****	<0.0001
Ctrl neg vs. LIPH	0.6678	0.5663 to 0.7693	Yes	****	<0.0001	0.3275	0.2167 to 0.4383	Yes	****	<0.0001	0.1654	-0.06156 to 0.3924	No	ns	0.3399	0.4713	0.2397 to 0.7029	Yes	****	<0.0001
Ctrl neg vs. NPC1	0.4768	0.3753 to 0.5782	Yes	****	<0.0001	0.3236	0.2128 to 0.4345	Yes	****	<0.0001	0.4708	0.2438 to 0.6978	Yes	****	<0.0001	0.4589	0.2273 to 0.6905	Yes	****	<0.0001
Ctrl neg vs. PNPLA3	0.4364	0.3350 to 0.5379	Yes	****	<0.0001	0.3004	0.1896 to 0.4113	Yes	****	<0.0001	0.2925	0.06556 to 0.5195	Yes	**	0.0029	0.3933	0.1617 to 0.6249	Yes	****	<0.0001
Ctrl neg vs. ELOVL6	0.3968	0.2953 to 0.4983	Yes	****	<0.0001	0.3685	0.2576 to 0.4793	Yes	****	<0.0001	0.3892	0.1622 to 0.6161	Yes	****	<0.0001	0.009187	-0.2224 to 0.2408	No	ns	0.9999		significant only in KMLC cells
Ctrl neg vs. PLPP3	0.3434	0.2420 to 0.4449	Yes	****	<0.0001	0.3465	0.2356 to 0.4573	Yes	****	<0.0001	0.2227	-0.004259 to 0.4497	No	ns	0.0586	-0.03148	-0.2631 to 0.2001	No	ns	0.9994
Ctrl neg vs. ID1	0.3995	0.2980 to 0.5009	Yes	****	<0.0001	0.2947	0.1839 to 0.4056	Yes	****	<0.0001	0.2697	0.04270 to 0.4967	Yes	**	0.0085	0.03432	-0.1973 to 0.2659	No	ns	0.9994
Ctrl neg vs. GPX4	0.3406	0.2391 to 0.4420	Yes	****	<0.0001	0.3138	0.2029 to 0.4246	Yes	****	<0.0001	0.1291	-0.09785 to 0.3561	No	ns	0.708	0.03749	-0.1941 to 0.2691	No	ns	0.9993
Ctrl neg vs. LPIN1	0.4076	0.3061 to 0.5091	Yes	****	<0.0001	0.2526	0.1418 to 0.3634	Yes	****	<0.0001	0.2025	-0.02443 to 0.4295	No	ns	0.1175	0.05194	-0.1797 to 0.2835	No	ns	0.999
Ctrl neg vs. GPX1	0.391	0.2896 to 0.4925	Yes	****	<0.0001	0.2693	0.1584 to 0.3801	Yes	****	<0.0001	0.3825	0.1555 to 0.6095	Yes	****	<0.0001	-0.06815	-0.2998 to 0.1634	No	ns	0.9945
Ctrl neg vs. LPCAT3	0.2617	0.1602 to 0.3632	Yes	****	<0.0001	0.2461	0.1353 to 0.3570	Yes	****	<0.0001	0.02228	-0.2047 to 0.2493	No	ns	0.9996	-0.07031	-0.3019 to 0.1613	No	ns	0.9941
Ctrl neg vs. PPARG	0.4781	0.3766 to 0.5795	Yes	****	<0.0001	0.2843	0.1735 to 0.3952	Yes	****	<0.0001	0.3642	0.1372 to 0.5912	Yes	****	<0.0001	0.07416	-0.1574 to 0.3058	No	ns	0.9936
Ctrl neg vs. LPCAT1	0.2052	0.09565 to 0.3148	Yes	****	<0.0001	0.2934	0.1749 to 0.4119	Yes	****	<0.0001	0.03802	-0.2071 to 0.2832	No	ns	0.9994	0.118	-0.1296 to 0.3656	No	ns	0.8672
Ctrl neg vs. FA2H	0.4774	0.3759 to 0.5788	Yes	****	<0.0001	0.2813	0.1705 to 0.3922	Yes	****	<0.0001	0.4978	0.2708 to 0.7248	Yes	****	<0.0001	0.1211	-0.1105 to 0.3527	No	ns	0.7697
Ctrl neg vs. PLA2G4C	0.3005	0.1909 to 0.4101	Yes	****	<0.0001	0.2788	0.1603 to 0.3973	Yes	****	<0.0001	0.06809	-0.1771 to 0.3133	No	ns	0.9987	0.1296	-0.1180 to 0.3772	No	ns	0.7687
Ctrl neg vs. PITPNM2	0.4431	0.3416 to 0.5445	Yes	****	<0.0001	0.332	0.2212 to 0.4429	Yes	****	<0.0001	0.4956	0.2686 to 0.7226	Yes	****	<0.0001	0.1396	-0.09205 to 0.3712	No	ns	0.5796
Ctrl neg vs. ABCC1	0.2981	0.1966 to 0.3995	Yes	****	<0.0001	0.3452	0.2343 to 0.4560	Yes	****	<0.0001	0.2866	0.05966 to 0.5136	Yes	**	0.0038	0.1457	-0.08595 to 0.3773	No	ns	0.5183
Ctrl neg vs. PLA2G12B	0.1848	0.07520 to 0.2944	Yes	****	<0.0001	0.3217	0.2032 to 0.4402	Yes	****	<0.0001	0.109	-0.1361 to 0.3542	No	ns	0.9454	0.162	-0.08564 to 0.4096	No	ns	0.4622
Ctrl neg vs. ARNT2	0.386	0.2845 to 0.4875	Yes	****	<0.0001	0.305	0.1942 to 0.4159	Yes	****	<0.0001	0.3815	0.1546 to 0.6085	Yes	****	<0.0001	0.158	-0.07365 to 0.3896	No	ns	0.4038
Ctrl neg vs. NPC2	0.5418	0.4404 to 0.6433	Yes	****	<0.0001	0.3017	0.1909 to 0.4126	Yes	****	<0.0001	0.1985	-0.02846 to 0.4255	No	ns	0.1336	0.1907	-0.04089 to 0.4223	No	ns	0.1804
Ctrl neg vs. PTGES	0.4885	0.3871 to 0.5900	Yes	****	<0.0001	0.3063	0.1955 to 0.4172	Yes	****	<0.0001	0.4268	0.1998 to 0.6538	Yes	****	<0.0001	0.1919	-0.03968 to 0.4235	No	ns	0.1744
Ctrl neg vs. LPIN2	0.3647	0.2632 to 0.4661	Yes	****	<0.0001	0.2107	0.09983 to 0.3215	Yes	****	<0.0001	0.2269	-6.292e-005 to 0.4539	No	ns	0.0501	0.1952	-0.03635 to 0.4269	No	ns	0.1588
Ctrl neg vs. TNFRSF21	0.4329	0.3314 to 0.5343	Yes	****	<0.0001	0.3635	0.2527 to 0.4744	Yes	****	<0.0001	0.3617	0.1347 to 0.5887	Yes	****	<0.0001	0.2167	-0.01493 to 0.4483	No	ns	0.0827
Ctrl neg vs. ACSL3	0.5585	0.4571 to 0.6600	Yes	****	<0.0001	0.3697	0.2589 to 0.4806	Yes	****	<0.0001	0.1846	-0.04233 to 0.4116	No	ns	0.2032	0.2212	-0.01036 to 0.4528	No	ns	0.0713
Ctrl neg vs. ACSL4	0.4668	0.3654 to 0.5683	Yes	****	<0.0001	0.2528	0.1420 to 0.3637	Yes	****	<0.0001	0.3145	0.08752 to 0.5415	Yes	***	0.0009	0.2309	-0.0006614 to 0.4625	No	ns	0.0512
Ctrl neg vs. ACSL1	0.4458	0.3443 to 0.5472	Yes	****	<0.0001	0.3426	0.2317 to 0.4534	Yes	****	<0.0001	0.4064	0.1794 to 0.6334	Yes	****	<0.0001	0.2473	0.01573 to 0.4789	Yes	*	0.0282
Ctrl neg vs. ANGPTL4	0.4173	0.3158 to 0.5187	Yes	****	<0.0001	0.406	0.2952 to 0.5169	Yes	****	<0.0001	0.4736	0.2467 to 0.7006	Yes	****	<0.0001	0.2541	0.02246 to 0.4857	Yes	*	0.0218
Ctrl neg vs. AKR1B1	0.4704	0.3689 to 0.5719	Yes	****	<0.0001	0.3159	0.2051 to 0.4268	Yes	****	<0.0001	0.2537	0.02673 to 0.4807	Yes	*	0.0172	0.2656	0.03403 to 0.4972	Yes	*	0.0137
Ctrl neg vs. GLPR	0.5932	0.4917 to 0.6947	Yes	****	<0.0001	0.3086	0.1977 to 0.4194	Yes	****	<0.0001	0.2585	0.03153 to 0.4855	Yes	*	0.014	0.2748	0.04316 to 0.5064	Yes	**	0.0093
Ctrl neg vs. STARD4	0.4973	0.3959 to 0.5988	Yes	****	<0.0001	0.2695	0.1586 to 0.3803	Yes	****	<0.0001	0.3921	0.1651 to 0.6191	Yes	****	<0.0001	0.2982	0.06656 to 0.5298	Yes	**	0.0033
Ctrl neg vs. SH3KBP1	0.5913	0.4899 to 0.6928	Yes	****	<0.0001	0.3527	0.2418 to 0.4635	Yes	****	<0.0001	0.148	-0.07895 to 0.3750	No	ns	0.5037	0.3632	0.1316 to 0.5948	Yes	***	0.0001
