## Supplementary Table S3_YTMA310 and TMA4 for "Targeting *de novo* lipogenesis and the Lands cycle induces ferroptosis in KRAS-mutant lung cancer"

### Sheet: YTMA 310
Core number YTMA 310	FASN IRS	Mutational status	Type of mutation
16916	0	EGFR mutation	L858R (exon 21)
21522	0	EGFR mutation	deletion mutation E746_A750 (exon 19)
21522	100	EGFR mutation	deletion mutation E746_A750 (exon 19)
21527	0	EGFR mutation	deletion mutation E746_T751>I (exon 19)
27419	0	EGFR mutation	L858R (exon 21)
27420	0	EGFR mutation	deletion mutation E746_A750 (exon 19)
27422	0	EGFR mutation	L858R (exon 21)
27426	0	EGFR mutation	G719S mutation (exon 18)
27427	0	EGFR mutation	L858R (exon 21)
27428	0	EGFR mutation	G719C mutation (exon 18)
27430	0	EGFR mutation	G719C mutation (exon 18)
27435	0	EGFR mutation	L858R (exon 21)
27440	0	EGFR mutation	L858R (exon 21)
27445	0	EGFR mutation	deletion mutation E746_A750 (exon 19)
21489	100	KRAS mutation	G13C mutation
21497	150	KRAS mutation	G12V mutation
21498	300	KRAS mutation	G12V mutation
21510	25	KRAS mutation	G12A mutation
22433	75	KRAS mutation	G12D mutation
27385	0	KRAS mutation	G12V mutation
27387	0	KRAS mutation	G12V mutation
27388	200	KRAS mutation	codon 61 mutation
27389	142.5	KRAS mutation	G12C mutation
27392	0	KRAS mutation	G12A mutation
27394	0	KRAS mutation	G12C mutation
27396	0	KRAS mutation	G12C mutation
27398	0	KRAS mutation	G12D mutation
27399	300	KRAS mutation	G12D mutation
27400	90	KRAS mutation	G12D mutation
27401	0	KRAS mutation	G12F (codon 12 GGT>TTT) mutation
27403	0	KRAS mutation	G12V mutation
27407	75	KRAS mutation	G12C mutation
27408	0	KRAS mutation	G12D mutation
27409	0	KRAS mutation	G12V mutation
27410	37.5	KRAS mutation	G13D mutation
27411	190	KRAS mutation	G12V mutation
27412	50	KRAS mutation	Q61H mutation
27414	0	KRAS mutation	G12C mutation
27415	0	KRAS mutation	G12V mutation
27416	0	KRAS mutation	G12C mutation
27417	75	KRAS mutation	G12V mutation
27418	270	KRAS mutation	G12V mutation
21478	150	wtEGFR/KRAS	N/A
21504	0	wtEGFR/KRAS	N/A
21511	90	wtEGFR/KRAS	N/A
22313	0	wtEGFR/KRAS	N/A
28394	25	wtEGFR/KRAS	N/A
28397	0	wtEGFR/KRAS	N/A
28398	0	wtEGFR/KRAS	N/A
28400	0	wtEGFR/KRAS	N/A
28401	0	wtEGFR/KRAS	N/A
28402	0	wtEGFR/KRAS	N/A
28403	0	wtEGFR/KRAS	N/A
28745	0	wtEGFR/KRAS	N/A
31249	0	wtEGFR/KRAS	N/A
31250	0	wtEGFR/KRAS	N/A
31251	0	wtEGFR/KRAS	N/A
31254	0	wtEGFR/KRAS	N/A
31256	37.5	wtEGFR/KRAS	N/A
31257	37.5	wtEGFR/KRAS	N/A
31260	50	wtEGFR/KRAS	N/A
31262	0	wtEGFR/KRAS	N/A
31264	0	wtEGFR/KRAS	N/A
31265	0	wtEGFR/KRAS	N/A
31267	90	wtEGFR/KRAS	N/A
31268	0	wtEGFR/KRAS	N/A
31269	0	wtEGFR/KRAS	N/A
31271	0	wtEGFR/KRAS	N/A
31273	0	wtEGFR/KRAS	N/A
31277	45	wtEGFR/KRAS	N/A
31279	100	wtEGFR/KRAS	N/A
31280	200	wtEGFR/KRAS	N/A
31284	0	wtEGFR/KRAS	N/A
31285	250	wtEGFR/KRAS	N/A
31286	0	wtEGFR/KRAS	N/A
31287	0	wtEGFR/KRAS	N/A
31288	0	wtEGFR/KRAS	N/A
31292	0	wtEGFR/KRAS	N/A
31294	0	wtEGFR/KRAS	N/A

### Sheet: TMA 4
ID	TMA Block #	Cores	Histology Diagnosis in TMA	KRAS-MUT	KRAS type	FASN MCs Staining Average Final Score
1	TMA 326	A1-A3	Adenocarcinoma	WT		0
2	TMA 326	A4-A6	Adenocarcinoma	WT		10
3	TMA 326	A7-A9	Adenocarcinoma	KRAS	G12D	0
4	TMA 326	A10-A12	Adenocarcinoma	WT		86.7
5	TMA 326	B1-B3	Adenocarcinoma	WT		240
6	TMA 326	B4-B6	Adenocarcinoma	WT		200
7	TMA 326	B7-B9	Adenocarcinoma	KRAS	G12D	15
11	TMA 326	C7-C9	Adenocarcinoma	WT		70
12	TMA 326	C10-C12	Adenocarcinoma	KRAS	G12C	130
16	TMA 326	D10-D12	Adenocarcinoma	KRAS	G12V	90
18	TMA 326	E4-E6	Adenocarcinoma	KRAS	Q61H	NE
20	TMA 326	E10-E12	Adenocarcinoma	WT		80
22	TMA 326	F4-F6	Adenocarcinoma	WT		NE
28	TMA 326	G10-G12	Adenocarcinoma	KRAS	G12V	NE
31	TMA 327	A1-A3	Adenocarcinoma	WT		NE
38	TMA 327	B10-B12	Adenocarcinoma	WT		NE
39	TMA 327	C1-C3	Adenocarcinoma	WT		3.3
40	TMA 327	C4-C6	Adenocarcinoma	WT		50
41	TMA 327	C7-C9	Adenocarcinoma	WT		NE
42	TMA 327	C10-C12	Adenocarcinoma	WT		50
45	TMA 327	D7-D9	Adenocarcinoma	KRAS	G12D	90
46	TMA 327	D10-D12	Adenocarcinoma	KRAS	G12C	NE
51	TMA 327	F1-F3	Adenocarcinoma	WT		NE
54	TMA 327	F10-F12	Adenocarcinoma	WT		NE
55	TMA 327	G1-G3	Adenocarcinoma	WT		0
56	TMA 327	G4-G6	Adenocarcinoma	KRAS	G13C	40
58	TMA 327	G10-G12	Adenocarcinoma	WT		NE
66	TMA 328	B4-B6	Adenocarcinoma	WT		0
68	TMA 328	B10-B12	Adenocarcinoma	WT		160
70	TMA 328	C4-C6	Adenocarcinoma	WT		0
74	TMA 328	D4-D6	Adenocarcinoma	WT		110
77	TMA 328	E1-E3	Adenocarcinoma	WT		3.3
82	TMA 328	F4-F6	Adenocarcinoma	WT		160
86	TMA 328	G7-G9	Adenocarcinoma	WT		240
87	TMA 328	G10-G12	Adenocarcinoma	WT		NE
88	TMA 328	H1-H3	Adenocarcinoma	WT		0
91	TMA 329	A4-A6	Adenocarcinoma	WT		50
95	TMA 329	B4-B6	Adenocarcinoma	KRAS	G12D	140
99	TMA 329	C4-C6	Adenocarcinoma	WT		170
100	TMA 329	C7-C9	Adenocarcinoma	WT		10
105	TMA 329	D10-D12	Adenocarcinoma	KRAS	Q61H	110
107	TMA 329	E4-E6	Adenocarcinoma	WT		0
108	TMA 329	E7-E9	Adenocarcinoma	WT		30
109	TMA 329	E10-E12	Adenocarcinoma	WT		30
112	TMA 329	F7-F9	Adenocarcinoma	WT		50
113	TMA 329	F10-F12	Adenocarcinoma	WT		10
116	TMA 329	G7-G9	Adenocarcinoma	WT		120
117	TMA 329	G10-G12	Adenocarcinoma	KRAS	G12C	80
118	TMA 329	H1-H3	Adenocarcinoma	WT		190
119	TMA 329	H4-H6	Adenocarcinoma	KRAS	G12V	35
123	TMA 330	A10-A12	Adenocarcinoma	WT		140
124	TMA 330	B1-B3	Adenocarcinoma	KRAS	G12V	110
125	TMA 330	B4-B6	Adenocarcinoma	WT		200
129	TMA 330	C4-C6	Adenocarcinoma	KRAS	G12D	90
133	TMA 330	D4-D6	Adenocarcinoma	WT		80
134	TMA 330	D7-D9	Adenocarcinoma	WT		190
137	TMA 330	E4-E6	Adenocarcinoma	WT		0
140	TMA 331	A4-A6	Adenocarcinoma	WT		150
141	TMA 331	A7-A9	Adenocarcinoma	KRAS	G12R	0
143	TMA 331	B1-B3	Adenocarcinoma	WT		20
144	TMA 331	B4-B6	Adenocarcinoma	KRAS	G12C	190
145	TMA 331	B7-B9	Adenocarcinoma	WT		140
146	TMA 331	B10-B12	Adenocarcinoma	KRAS	G12C	30
147	TMA 331	C1-C3	Adenocarcinoma	KRAS	G12C	40
149	TMA 331	C7-C9	Adenocarcinoma	KRAS	G12D	75
151	TMA 331	D1-D3	Adenocarcinoma	WT		80
152	TMA 331	D4-D6	Adenocarcinoma	WT		230
154	TMA 331	D10-D12	Adenocarcinoma	KRAS	G13C	50
158	TMA 331	E10-E12	Adenocarcinoma	WT		270
161	TMA 331	F7-F9	Adenocarcinoma	KRAS	G12C	0
163	TMA 331	G1-G3	Adenocarcinoma	KRAS	G12C	70
164	TMA 331	G4-G6	Adenocarcinoma	WT		20
165	TMA 331	G7-G9	Adenocarcinoma	WT		100
169	TMA 332	A1-A3	Adenocarcinoma	KRAS	G12C	130
170	TMA 332	A4-A6	Adenocarcinoma	WT		60
171	TMA 332	A7-A9	Adenocarcinoma	WT		0
175	TMA 332	B7-B9	Adenocarcinoma	WT		70
178	TMA 332	C4-C6	Adenocarcinoma	KRAS	G12V	170
180	TMA 332	C10-C12	Adenocarcinoma	KRAS	G12V	100
181	TMA 332	D1-D3	Adenocarcinoma	KRAS	G12D	130
184	TMA 332	D10-D12	Adenocarcinoma	KRAS	G12C	NE
185	TMA 332	E1-E3	Adenocarcinoma	WT		90
187	TMA 332	E7-E9	Adenocarcinoma	WT		20
189	TMA 332	F1-F3	Adenocarcinoma	WT		0
192	TMA 332	F10-F12	Adenocarcinoma	KRAS	G12C	150
193	TMA 332	G1-G3	Adenocarcinoma	WT		40
195	TMA 332	G7-G9	Adenocarcinoma	KRAS	G12C	120
198	TMA 332	H4-H6	Adenocarcinoma	KRAS	G12L	80
202	TMA 333	A10-A12	Adenocarcinoma	WT		80
204	TMA 333	B4-B6	Adenocarcinoma	WT		40
206	TMA 333	B10-B12	Adenocarcinoma	WT		0
207	TMA 333	C1-C3	Adenocarcinoma	WT		15
212	TMA 333	D4-D6	Adenocarcinoma	KRAS	G12D	0
217	TMA 333	E7-E9	Adenocarcinoma	WT		30
223	TMA 333	G1-G3	Adenocarcinoma	KRAS	G12A	200
224	TMA 334	A1-A3	Adenocarcinoma	WT		80
228	TMA 334	B1-B3	Adenocarcinoma	KRAS	G12D	240
231	TMA 334	B10-B12	Adenocarcinoma	WT		6.7
234	TMA 334	C7-C9	Adenocarcinoma	WT		0
235	TMA 334	C10-C12	Adenocarcinoma	WT		50
236	TMA 334	D1-D3	Adenocarcinoma	KRAS	G12C	130
243	TMA 334	E10-E12	Adenocarcinoma	KRAS	G12C	0
244	TMA 334	F1-F3	Adenocarcinoma	KRAS	G12C	40
249	TMA 335	A1-A3	Adenocarcinoma	WT		100
252	TMA 335	A10-A12	Adenocarcinoma	KRAS	G12C	90
256	TMA 335	B10-B12	Adenocarcinoma	WT		3.3
257	TMA 335	C1-C3	Adenocarcinoma	KRAS	G12D	50
267	TMA 335	E7-E9	Adenocarcinoma	WT		260
273	TMA 336	A4-A6	Adenocarcinoma	KRAS	G12D	0
278	TMA 336	B7-B9	Adenocarcinoma	WT		200
281a	TMA 336	C4-C6	Adenocarcinoma	WT		0
282	TMA 336	C7-C9	Adenocarcinoma	KRAS	G12D	190
284	TMA 336	D1-D3	Adenocarcinoma	WT		120
285	TMA 336	D4-D6	Adenocarcinoma	WT		160
287	TMA 336	D10-D12	Adenocarcinoma	WT		0
288	TMA 336	E1-E3	Adenocarcinoma	WT		70
289	TMA 336	E4-E6	Adenocarcinoma	WT		290
290	TMA 336	E7-E9	Adenocarcinoma	KRAS	G12C	75
292	TMA 336	F1-F3	Adenocarcinoma	WT		70
293	TMA 336	F4-F6	Adenocarcinoma	WT		170
294	TMA 336	F7-F9	Adenocarcinoma	KRAS	G12C	30
295	TMA 336	F10-F12	Adenocarcinoma	WT		30
298b	TMA 336	G10-G12	Adenocarcinoma	KRAS	G12V	20
299	TMA 336	H1-H3	Adenocarcinoma	WT		100
303	TMA 337	A4-A6	Adenocarcinoma	KRAS	G12C	200
304	TMA 337	A7-A9	Adenocarcinoma	WT		60
306	TMA 337	B1-B3	Adenocarcinoma	WT		10
307	TMA 337	B4-B6	Adenocarcinoma	WT		120
308	TMA 337	B7-B9	Adenocarcinoma	KRAS	G12C	160
309	TMA 337	B10-B12	Adenocarcinoma	WT		165
310	TMA 337	C1-C3	Adenocarcinoma	WT		60
312	TMA 337	C7-C9	Adenocarcinoma	WT		0
313a	TMA 337	C10-C12	Adenocarcinoma	KRAS	G12V	100
317	TMA 337	D10-D12	Adenocarcinoma	WT		130
318	TMA 337	E1-E3	Adenocarcinoma	WT		10
319	TMA 337	E4-E6	Adenocarcinoma	KRAS	G12C	20
320	TMA 337	E7-E9	Adenocarcinoma	WT		90
321	TMA 337	E10-E12	Adenocarcinoma	KRAS	G12V	NE
322	TMA 337	F1-F3	Adenocarcinoma	WT		170
323	TMA 337	F4-F6	Adenocarcinoma	WT		140
324	TMA 337	F10-F12	Adenocarcinoma	KRAS	G12C	10
325	TMA 337	G1-G3	Adenocarcinoma	WT		NE
326	TMA 337	G4-G6	Adenocarcinoma	KRAS	G12A	0
327	TMA 337	G7-G9	Adenocarcinoma	KRAS	Q61H	40
329	TMA 337	H1-H3	Adenocarcinoma	WT		0
330	TMA 337	H4-H6	Adenocarcinoma	KRAS	G12C	10
331	TMA 338	A1-A3	Adenocarcinoma	WT		30
333	TMA 338	A7-A9	Adenocarcinoma	KRAS	G13C	160
337	TMA 338	B7-B9	Adenocarcinoma	KRAS	G12C	240
338	TMA 338	B10-B12	Adenocarcinoma	WT		0
342	TMA 338	C10-C12	Adenocarcinoma	WT		30
343	TMA 338	D1-D3	Adenocarcinoma	WT		0
345	TMA 338	D7-D9	Adenocarcinoma	WT		80
349	TMA 338	E7-E9	Adenocarcinoma	WT		0
353	TMA 338	F7-F9	Adenocarcinoma	WT		200
354	TMA 338	F10-F12	Adenocarcinoma	KRAS	G12C	190
359	TMA 338	H1-H3	Adenocarcinoma	KRAS	G12D	90
360	TMA 338	H4-H6	Adenocarcinoma	KRAS	G12V	20
361	TMA 339	A1-A3	Adenocarcinoma	WT		3.3
362	TMA 339	A4-A6	Adenocarcinoma	WT		30
363	TMA 339	A7-A9	Adenocarcinoma	KRAS	G12A	80
364	TMA 339	A10-A12	Adenocarcinoma	WT		20
366	TMA 339	B4-B6	Adenocarcinoma	WT		50
367	TMA 339	B7-B9	Adenocarcinoma	WT		20
380	TMA 339	E10-E12	Adenocarcinoma	WT		30
382	TMA 339	F4-F6	Adenocarcinoma	KRAS	G12V	NE
385	TMA 342	A1-A3	Adenocarcinoma	WT		80
387	TMA 342	A7-A9	Adenocarcinoma	KRAS	G12V	0
394	TMA 342	C4-C6	Adenocarcinoma	WT		10
395	TMA 342	C7-C9	Adenocarcinoma	WT		0
399	TMA 342	D7-D9	Adenocarcinoma	WT		0
400	TMA 342	D10-D12	Adenocarcinoma	KRAS	G12D	60
402	TMA 342	E4-E6	Adenocarcinoma	KRAS	G12D	60
403	TMA 342	E7-E9	Adenocarcinoma	KRAS	Q61H	50
404	TMA 342	E10-E12	Adenocarcinoma	WT		0
405	TMA 342	F1-F3	Adenocarcinoma	KRAS	G12C	10
281b	TMA 342	F10-F12	Adenocarcinoma	WT		40
408	TMA 342	G1-G3	Adenocarcinoma	WT		140
409	TMA 342	G4-G6	Adenocarcinoma	WT		90
410	TMA 342	G7-G9	Adenocarcinoma	KRAS	G12C	0
412	TMA 342	H1-H3	Adenocarcinoma	WT		30
413	TMA 342	H4-H6	Adenocarcinoma	WT		40
414	TMA 343	A1-A3	Adenocarcinoma	KRAS	G12V	230
415	TMA 343	A4-A6	Adenocarcinoma	WT		100
416	TMA 343	A7-A9	Adenocarcinoma	WT		10
417	TMA 343	A10-A12	Adenocarcinoma	WT		0
419	TMA 343	B4-B6	Adenocarcinoma	KRAS	G12C	20
420	TMA 343	B7-B9	Adenocarcinoma	WT		60
421	TMA 343	B10-B12	Adenocarcinoma	WT		0
422	TMA 343	C1-C3	Adenocarcinoma	KRAS	G12V	30
424	TMA 343	C7-C9	Adenocarcinoma	KRAS	G12F	0
425	TMA 343	C10-C12	Adenocarcinoma	KRAS	G12C	70
426	TMA 343	D1-D3	Adenocarcinoma	WT		90
427	TMA 343	D4-D6	Adenocarcinoma	KRAS	G12C	20
428	TMA 343	D7-D9	Adenocarcinoma	KRAS	G12C	200
432	TMA 343	E7-E9	Adenocarcinoma	WT		90
434	TMA 343	F1-F3	Adenocarcinoma	KRAS	G12D	40
435	TMA 343	F4-F6	Adenocarcinoma	WT		130
436	TMA 343	F7-F9	Adenocarcinoma	KRAS	G12R	240
437	TMA 343	F10-F12	Adenocarcinoma	WT		3.3
439	TMA 343	G4-G6	Adenocarcinoma	KRAS	G12C	0
440	TMA 343	G7-G9	Adenocarcinoma	WT		0
441	TMA 343	G10-G12	Adenocarcinoma	WT		140
445	TMA 344	A4-A6	Adenocarcinoma	WT		0
448	TMA 344	B1-B3	Adenocarcinoma	WT		20
313b	TMA 344	C4-C6	Adenocarcinoma	KRAS	G12V	90
452	TMA 344	C7-C9	Adenocarcinoma	KRAS	G12V	110
453	TMA 344	C10-C12	Adenocarcinoma	WT		0
454	TMA 344	D1-D3	Adenocarcinoma	WT		5
455	TMA 344	D4-D6	Adenocarcinoma	KRAS	Q22K	NE
456	TMA 344	D7-D9	Adenocarcinoma	WT		120
457	TMA 344	D10-D12	Adenocarcinoma	KRAS	G12V	0
458	TMA 344	E1-E3	Adenocarcinoma	WT		30
459	TMA 344	E4-E6	Adenocarcinoma	WT		10
460	TMA 344	E7-E9	Adenocarcinoma	WT		260
463	TMA 344	F4-F6	Adenocarcinoma	WT		60
464	TMA 344	F7-F9	Adenocarcinoma	WT		40
467	TMA 344	G4-G6	Adenocarcinoma	KRAS	G12C	40
469	TMA 344	G10-G12	Adenocarcinoma	KRAS	G12F	0
472	TMA 345	A1-A3	Adenocarcinoma	WT		30
474	TMA 345	A7-A9	Adenocarcinoma	WT		0
476	TMA 345	B1-B3	Adenocarcinoma	WT		110
478	TMA 345	B7-B9	Adenocarcinoma	KRAS	G12C	0
480	TMA 345	C1-C3	Adenocarcinoma	KRAS	G12C	70
483	TMA 345	C10-C12	Adenocarcinoma	WT		0
484	TMA 345	D1-D3	Adenocarcinoma	WT		NE
485	TMA 345	D4-D6	Adenocarcinoma	KRAS	G12V	60
488	TMA 345	E1-E3	Adenocarcinoma	KRAS	G12C	150
491	TMA 345	E10-E12	Adenocarcinoma	WT		0
496	TMA 345	G1-G3	Adenocarcinoma	KRAS	G12D	0
499	TMA 345	G10-G12	Adenocarcinoma	KRAS	G12V	80
500	TMA 345	H1-H3	Adenocarcinoma	WT		90
501	TMA 345	H4-H6	Adenocarcinoma	WT		0
503	TMA 346	A4-A6	Adenocarcinoma	WT		0
508	TMA 346	B7-B9	Adenocarcinoma	WT		100
509	TMA 346	B10-B12	Adenocarcinoma	WT		10
510	TMA 346	C1-C3	Adenocarcinoma	WT		180
513	TMA 346	C10-C12	Adenocarcinoma	WT		60
520	TMA 346	E7-E9	Adenocarcinoma	WT		5
521	TMA 346	E10-E12	Adenocarcinoma	KRAS	G12D	70
527	TMA 346	G4-G6	Adenocarcinoma	WT		10
528	TMA 346	G7-G9	Adenocarcinoma	WT		0
