## Supplementary Table S4_RNA-seq DEGs KM and KRAS-WT LC cell lines for "Targeting *de novo* lipogenesis and the Lands cycle induces ferroptosis in KRAS-mutant lung cancer"

### Sheet: DEGs KM TVB_veh
Gene	baseMean	log2FoldChange	lfcSE	stat	pvalue	padj
IL21R	149.885	5.49675	0.716806	7.66839	1.74169e-14	2.99694e-11
C11orf96	93.2963	3.79756	0.910494	4.17088	3.03427e-05	0.00451207
FASN	34160.4	2.98508	0.251762	11.8567	1.98594e-32	2.39206e-28
ABCG1	967.781	2.76035	0.33851	8.1544	3.50909e-16	8.45339e-13
INSIG1	7086.9	2.74251	0.250577	10.9448	7.03887e-28	4.23916e-24
BICDL1	159.22	2.69363	0.60028	4.48729	7.2136e-06	0.00155244
ABCA1	1039.22	2.36028	0.288482	8.18175	2.79747e-16	8.42389e-13
TMEM158	675.775	2.26707	0.457279	4.95773	7.13223e-07	0.000277122
TMEM154	194.595	2.23878	0.489702	4.57171	4.8375e-06	0.00128069
CEMIP	1003.06	2.21131	0.36102	6.12518	9.05813e-10	1.09105e-06
SCD	66872.9	2.19953	0.280031	7.85461	4.01031e-15	8.0507e-12
GEM	388.619	2.13233	0.480007	4.4423	8.90042e-06	0.00179934
TNC	121.891	2.13105	0.595916	3.57609	0.000348771	0.0285778
LDLR	5381.41	2.08789	0.250213	8.34444	7.15493e-17	2.8727e-13
CDCP1	404.285	2.07692	0.493561	4.20802	2.57618e-05	0.00392786
IL6	334.849	2.07482	0.394092	5.26481	1.40337e-07	6.5014e-05
RHCG	551.309	2.01193	0.453104	4.44031	8.98275e-06	0.00179934
SLCO4C1	259.556	1.9682	0.396501	4.96392	6.90826e-07	0.000277122
LPIN1	2947.34	1.96616	0.267675	7.34533	2.05259e-13	3.09043e-10
KLHDC7B	113.706	1.91352	0.501549	3.81522	0.00013606	0.0142508
JUN	1231.97	1.87823	0.413376	4.54363	5.52946e-06	0.00131348
ATF3	928.391	1.87713	0.345528	5.43265	5.55228e-08	3.03988e-05
MXD1	406.017	1.86966	0.449909	4.15564	3.24373e-05	0.00470732
PTPRH	629.164	1.80833	0.371098	4.87292	1.09963e-06	0.000401366
ACKR3	155.067	1.77356	0.447876	3.95993	7.49714e-05	0.00876729
GDF15	9394.28	1.74635	0.36703	4.75806	1.95463e-06	0.000619566
INHBA	240.532	1.72339	0.469301	3.67225	0.000240423	0.0212933
CREB5	522.371	1.70476	0.373081	4.56941	4.89098e-06	0.00128069
SERPINE1	590.339	1.67236	0.30982	5.39785	6.74432e-08	3.53197e-05
PHLDA2	417.575	1.67004	0.404012	4.13363	3.57073e-05	0.0050011
FOSL1	1019.6	1.6618	0.423491	3.92404	8.70754e-05	0.00989456
EREG	1468.38	1.63297	0.36392	4.48717	7.21765e-06	0.00155244
SOCS2	517.433	1.62498	0.456312	3.56111	0.000369294	0.0298534
SFN	1111.91	1.61864	0.297545	5.44	5.32814e-08	3.03988e-05
HES4	400.61	1.61651	0.475807	3.39741	0.000680271	0.0438174
FDPS	7354.21	1.60151	0.263514	6.07751	1.22064e-09	1.22521e-06
RNF145	6668.26	1.58501	0.261902	6.05193	1.43125e-09	1.32611e-06
OSBP2	433.543	1.58438	0.458709	3.454	0.000552327	0.0384554
IDI1	4626.98	1.58414	0.250791	6.31655	2.67475e-10	3.57971e-07
KLF11	210.215	1.58248	0.414698	3.81599	0.000135638	0.0142508
IL1A	610.065	1.57881	0.375182	4.20813	2.57494e-05	0.00392786
CALB2	149.018	1.55071	0.455557	3.40399	0.000664088	0.0432375
MSMO1	3095.74	1.53369	0.254936	6.01597	1.78812e-09	1.53842e-06
SLC51B	546.024	1.52742	0.416948	3.66334	0.000248944	0.0217284
DDX10	2658.81	1.51462	0.31577	4.79658	1.61396e-06	0.000555432
DUSP5	3136.15	1.51441	0.262837	5.76179	8.32278e-09	5.89693e-06
NPC1	3968.76	1.51173	0.288462	5.24065	1.60008e-07	7.00188e-05
ACACA	5867.98	1.50746	0.258493	5.83172	5.48574e-09	4.40505e-06
EGR1	575.22	1.50319	0.444374	3.38272	0.00071772	0.0456064
ARG2	594.419	1.48199	0.360552	4.11033	3.951e-05	0.00528775
FADS1	17351	1.48096	0.255543	5.79536	6.81755e-09	5.13234e-06
STX3	651.157	1.47976	0.399975	3.69962	0.000215919	0.0203183
RELB	535.187	1.47505	0.341574	4.3184	1.57167e-05	0.00278394
UPP1	2086.62	1.46846	0.299228	4.9075	9.22459e-07	0.00034722
PPP1R15A	1761.19	1.46605	0.333633	4.39421	1.11179e-05	0.00213926
HMGCS1	4460.89	1.45954	0.25387	5.74918	8.96789e-09	6.00102e-06
HMGCR	3264.3	1.44769	0.260842	5.55008	2.85536e-08	1.71964e-05
ACSS2	1807.48	1.44457	0.269599	5.35821	8.40522e-08	4.09451e-05
FICD	332.816	1.42294	0.394513	3.60681	0.000309983	0.02575
ABLIM3	615.579	1.3867	0.319478	4.34053	1.42141e-05	0.00263399
PAPPA2	1348.57	1.37966	0.337909	4.08292	4.44734e-05	0.00588661
MICA	460.134	1.3766	0.359323	3.8311	0.000127574	0.0137199
MAFF	334.253	1.36943	0.37068	3.69436	0.000220443	0.0204249
DAW1	433.124	1.36197	0.359675	3.78666	0.000152684	0.0155854
NR1D1	1075.56	1.35724	0.368382	3.68431	0.000229322	0.0206133
CDK2AP2	1596.94	1.35315	0.32044	4.22278	2.41304e-05	0.00382434
SREBF1	5997.57	1.33184	0.248653	5.35621	8.49837e-08	4.09451e-05
LPCAT3	925.702	1.32023	0.285486	4.62449	3.75526e-06	0.0011308
MCL1	19685.9	1.30966	0.291659	4.49041	7.10878e-06	0.00155244
SIPA1L2	794.363	1.30489	0.293572	4.44489	8.79349e-06	0.00179934
UNC5B	1043.65	1.30395	0.305246	4.27178	1.93918e-05	0.00333678
LSS	1384.84	1.28976	0.307048	4.20052	2.66301e-05	0.0040095
SERPINB8	869.105	1.28555	0.301667	4.26149	2.03066e-05	0.00339712
ERN1	1165.88	1.28296	0.278757	4.60245	4.17548e-06	0.00122667
JAG1	5009.93	1.28189	0.279442	4.58732	4.4898e-06	0.00125767
MYLIP	297.545	1.28154	0.368056	3.48192	0.000497841	0.0367883
CTSL	22085.7	1.27844	0.244094	5.2375	1.62767e-07	7.00188e-05
MVD	978.378	1.27589	0.290449	4.39282	1.11891e-05	0.00213926
DNAJB9	1331.83	1.27501	0.299076	4.26315	2.01561e-05	0.00339712
CD55	55483.8	1.26792	0.264684	4.79031	1.6652e-06	0.00055654
MVK	527.105	1.26713	0.314983	4.02285	5.74976e-05	0.00713978
ZBTB34	458.597	1.26359	0.373615	3.38208	0.000719404	0.0456064
RND3	3675.3	1.26124	0.338052	3.73089	0.000190806	0.018685
PER1	819.432	1.26113	0.363181	3.47247	0.000515696	0.0376458
FADS2	5346.54	1.2607	0.276184	4.56471	5.00189e-06	0.00128187
NAMPT	10744.4	1.25628	0.246855	5.08915	3.59665e-07	0.000149385
F2RL1	2725.19	1.25398	0.353378	3.54856	0.000387339	0.0308973
SQSTM1	38245.2	1.24963	0.294736	4.23984	2.23681e-05	0.00369074
NFKB2	1619.56	1.24552	0.276817	4.49945	6.81296e-06	0.00154834
LIF	5572.01	1.23228	0.257528	4.78503	1.70959e-06	0.00055654
PHLDA1	5883.72	1.23208	0.305456	4.03357	5.49347e-05	0.00689259
CDKN1A	7655.96	1.22832	0.304175	4.03821	5.38608e-05	0.00682898
AP1M2	775.457	1.2275	0.303571	4.04354	5.26506e-05	0.00674655
DHCR24	3280.97	1.20684	0.254586	4.74039	2.13312e-06	0.000658805
STC1	1556.64	1.20377	0.29169	4.1269	3.67692e-05	0.00509064
SQLE	2202.44	1.18573	0.260773	4.54697	5.44234e-06	0.00131348
RNF19B	654.477	1.18147	0.306685	3.85239	0.00011697	0.0127071
PMP22	1594.74	1.17042	0.271721	4.30744	1.65153e-05	0.002883
FDFT1	2941.07	1.16985	0.255875	4.57196	4.83185e-06	0.00128069
CPEB4	1843.69	1.16539	0.326953	3.56439	0.000364709	0.0296819
PCYT2	564.898	1.15674	0.337328	3.42911	0.000605558	0.0402981
TANC2	3739.43	1.15562	0.253887	4.5517	5.32151e-06	0.00131348
ZC3H12C	964.105	1.1478	0.331712	3.46023	0.000539706	0.0380162
TM4SF1	29256.1	1.14465	0.2948	3.8828	0.000103259	0.0115162
RBCK1	9960.94	1.14256	0.263641	4.33377	1.46577e-05	0.00267504
GFPT2	855.277	1.14242	0.288683	3.95736	7.57825e-05	0.00877692
THSD4	2148.6	1.1394	0.260416	4.37532	1.21256e-05	0.00228208
C10orf90	736.303	1.13799	0.306304	3.71523	0.000203016	0.0194074
MAFK	6874.29	1.12207	0.305737	3.67006	0.000242497	0.0213203
MID1IP1	3887.59	1.11574	0.263571	4.23318	2.30411e-05	0.00375041
FST	1723.36	1.10113	0.317855	3.46426	0.000531695	0.0379095
S100A16	2171.9	1.09271	0.312999	3.49109	0.00048105	0.0359891
PFKFB2	1016.17	1.06689	0.311758	3.42217	0.000621243	0.0411147
TRIB3	11686.4	1.0653	0.251999	4.22741	2.36392e-05	0.00379646
ELOVL6	1575.53	1.06132	0.273077	3.88652	0.000101693	0.0114476
NIBAN1	4107.73	1.0613	0.264173	4.01744	5.88348e-05	0.00723127
SLFN5	4131.74	1.06124	0.278887	3.80526	0.000141655	0.0147089
STARD4	4480.14	1.04042	0.25151	4.1367	3.52343e-05	0.0050011
ACSL3	11171.9	1.03985	0.251507	4.1345	3.55732e-05	0.0050011
AGR2	8542.66	1.03476	0.259036	3.99466	6.47861e-05	0.00780349
TSC22D3	1189.4	1.03245	0.284773	3.62551	0.000288395	0.0246363
RDH11	4669.78	1.03027	0.25432	4.05108	5.09816e-05	0.00660294
PAQR5	4619.02	1.02806	0.258323	3.97974	6.89913e-05	0.00822772
HSD17B12	5921.58	1.02669	0.29912	3.43238	0.000598318	0.0400375
SNORC	949.305	1.0258	0.293643	3.49335	0.000477008	0.0359098
WBP2	2635.4	1.02396	0.275123	3.72182	0.000197792	0.019213
GFPT1	6217.52	1.00247	0.262048	3.82552	0.000130497	0.01391
ARHGEF2	4907.3	0.99954	0.252856	3.95299	7.71801e-05	0.00885366
UGCG	1304.09	0.97762	0.27569	3.54608	0.00039101	0.030985
LPCAT1	5041.32	0.97132	0.252152	3.85212	0.000117102	0.0127071
CERT1	1308.62	0.969111	0.279014	3.47334	0.000514023	0.0376458
BTG1	9261.08	0.912833	0.253653	3.59875	0.000319755	0.0263798
PANK3	4809.94	0.862503	0.250402	3.44447	0.000572174	0.0390002
TDP2	5799.44	0.849435	0.248897	3.41279	0.000643006	0.0423225
PLA2G4C	38.7752	0.602984	0.669716	-3.51853	0.000431757	0.0482547
TOP2A	10071	-0.867261	0.245089	-3.53856	0.000402312	0.0316618
AGRN	5156.49	-0.907817	0.262524	-3.45804	0.000544118	0.0381041
SRSF1	1732.21	-0.912368	0.264803	-3.44545	0.000570103	0.0390002
SRSF2	4073.62	-0.938217	0.264336	-3.54934	0.000386198	0.0308973
HMGB2	1857.87	-0.93953	0.271153	-3.46494	0.000530352	0.0379095
AMOTL2	1463.44	-0.946527	0.273234	-3.46416	0.000531898	0.0379095
CENPF	4975.9	-0.951525	0.2575	-3.69524	0.000219677	0.0204249
PBX1	4156.65	-0.989381	0.273955	-3.61147	0.000304465	0.0254672
GATD1	764.643	-1.04191	0.296992	-3.50821	0.000451128	0.0343913
EXO1	1000.28	-1.04248	0.295157	-3.53195	0.0004125	0.0316618
PRSS23	8933.29	-1.05243	0.301013	-3.4963	0.000471752	0.0357375
PDE7B	677.275	-1.05622	0.306846	-3.44219	0.000577031	0.0390468
CIT	866.09	-1.06058	0.288707	-3.67356	0.000239197	0.0212933
KIF20A	1022.45	-1.06245	0.304653	-3.4874	0.000487743	0.0362646
HELLS	557.471	-1.08232	0.31426	-3.44403	0.000573104	0.0390002
RRM2	1883	-1.08589	0.263569	-4.11995	3.78959e-05	0.00512873
BCAM	1088.31	-1.10522	0.2997	-3.68776	0.000226237	0.0206133
MCM2	717.196	-1.10601	0.324362	-3.40979	0.000650124	0.0425584
MCM4	924.786	-1.12598	0.311719	-3.61216	0.000303655	0.0254672
ZWINT	606.248	-1.13814	0.306866	-3.7089	0.000208162	0.0197426
SYNE2	1447.42	-1.14348	0.295414	-3.87075	0.000108502	0.0119899
RAB3B	16647.2	-1.17242	0.270784	-4.32974	1.49288e-05	0.00268384
ALPK2	2248.18	-1.18153	0.32018	-3.69019	0.000224088	0.0206041
FAM83D	575.769	-1.18625	0.324523	-3.65535	0.000256834	0.0222559
ZNF512	720.706	-1.2077	0.324826	-3.71799	0.000200816	0.0193506
CP	4983.02	-1.22681	0.35438	-3.46185	0.000536475	0.0380108
FANCA	519.199	-1.23909	0.329159	-3.7644	0.00016695	0.0166191
CHML	3277.53	-1.26205	0.277837	-4.54241	5.56144e-06	0.00131348
CENPU	531.631	-1.26296	0.315771	-3.99959	6.34528e-05	0.0077201
TNS2	1012.06	-1.27196	0.368468	-3.45201	0.000556425	0.038518
MCM3	876.196	-1.2767	0.287724	-4.43723	9.11247e-06	0.00179934
STMN1	1704.1	-1.29013	0.265625	-4.85697	1.19199e-06	0.000422279
PIF1	302.568	-1.29908	0.35875	-3.62114	0.000293311	0.0248798
NAA40	481.184	-1.33293	0.350703	-3.80074	0.000144265	0.0148519
SLC16A6	882.823	-1.33384	0.295933	-4.50724	6.56757e-06	0.00152128
ANTXR1	5483.83	-1.33489	0.37796	-3.53183	0.000412695	0.0316618
COL18A1	807.84	-1.35368	0.332628	-4.06966	4.7081e-05	0.00616403
RAD51AP1	222.755	-1.35661	0.398714	-3.40246	0.000667831	0.0432474
FAM210B	1150.57	-1.35954	0.39172	-3.47069	0.000519129	0.0376681
HSPA1A	555.838	-1.38028	0.331777	-4.16026	3.17882e-05	0.00466938
ST8SIA4	302.387	-1.40386	0.374655	-3.74708	0.000178903	0.017663
MAP2K6	2064.25	-1.4477	0.392884	-3.68479	0.000228888	0.0206133
SCARA3	195.777	-1.48097	0.419004	-3.53449	0.000408562	0.0316618
FSTL4	1030.5	-1.48152	0.373821	-3.96318	7.39578e-05	0.00873354
BCHE	1233.88	-1.49956	0.336308	-4.45888	8.23894e-06	0.00174102
DHFR	291.62	-1.5216	0.369256	-4.12072	3.77692e-05	0.00512873
ESCO2	166.91	-1.53527	0.434304	-3.53501	0.000407765	0.0316618
FSTL1	1484.51	-1.54573	0.367162	-4.20995	2.55431e-05	0.00392786
SPC24	216.488	-1.61843	0.428616	-3.77594	0.000159405	0.0161347
GINS2	158.015	-1.67192	0.443724	-3.76793	0.000164606	0.0165223
C21orf58	118.547	-1.75129	0.509497	-3.4373	0.00058755	0.0395365
CDH10	179.494	-1.81167	0.53442	-3.38997	0.000699012	0.0447851
HMCN1	220.175	-1.84298	0.504768	-3.65115	0.000261072	0.0224615
CLDN2	3778.86	-2.00706	0.330052	-6.08105	1.19401e-09	1.22521e-06
OLFML2A	1690.33	-2.13755	0.373582	-5.72178	1.05413e-08	6.68261e-06
FAM111B	110.768	-2.38825	0.520536	-4.58806	4.47391e-06	0.00125767

### Sheet: DEGs KRAS-WT TVB_veh
Gene	baseMean	log2FoldChange	lfcSE	stat	pvalue	padj
ABCG1	325.255	1.2731	0.247673	5.14025	2.74372e-07	0.000331606
RNF145	3123.49	1.12915	0.130597	8.64606	5.33062e-18	3.22129e-14
FASN	20684.3	0.974437	0.111484	8.7406	2.31872e-18	2.8024e-14
SREBF1	6426.21	0.835325	0.127797	6.53634	6.30425e-11	2.53977e-07
ABCA1	1188.43	0.805742	0.184332	4.37116	1.2359e-05	0.0067896
SNN	757.877	0.697972	0.182239	3.82999	0.000128149	0.0387203
LPCAT1	5114.79	0.670502	0.122281	5.48331	4.17449e-08	6.30662e-05
B4GALT5	2215.95	0.646648	0.12892	5.01587	5.27933e-07	0.000504379
SCD	70101.7	0.625548	0.104311	5.99697	2.01034e-09	4.8594e-06
ACACA	9873.49	0.586261	0.117338	4.99635	5.84255e-07	0.000504379
PEG10	13923.6	0.441894	0.110944	3.98306	6.80348e-05	0.0241844
GJA1	29332	-0.419728	0.103234	-4.06579	4.78707e-05	0.0192855
SSR1	6627.34	-0.434122	0.112321	-3.865	0.000111088	0.0353319
CLPTM1L	8683.91	-0.434764	0.10885	-3.99418	6.49194e-05	0.0237762
DDOST	8041.64	-0.443253	0.116585	-3.80198	0.000143543	0.0417634
KDELR2	8521.39	-0.451391	0.110951	-4.06836	4.7345e-05	0.0192855
SEC61A1	8949.62	-0.453137	0.116793	-3.87984	0.000104526	0.0342471
USO1	4406.38	-0.459185	0.118374	-3.8791	0.000104844	0.0342471
SSR3	11600.8	-0.473616	0.112451	-4.21174	2.53415e-05	0.0133164
LMAN1	8700.65	-0.475908	0.118931	-4.00155	6.29289e-05	0.0237762
OS9	5699.39	-0.489259	0.123587	-3.95882	7.53219e-05	0.0260097
STT3A	5674.1	-0.491102	0.117972	-4.16289	3.14248e-05	0.0149562
SSR2	4455.97	-0.496897	0.118644	-4.18815	2.81238e-05	0.0141627
TMED2	7129.39	-0.526518	0.119561	-4.40377	1.06383e-05	0.00612261
OSTC	3013.64	-0.535228	0.13147	-4.0711	4.67912e-05	0.0192855
CREB3L2	3080.54	-0.545507	0.141501	-3.85514	0.000115664	0.0358441
RRBP1	3060.64	-0.548499	0.12155	-4.51254	6.40555e-06	0.0040746
POC1B	2356.05	-0.573894	0.129104	-4.44519	8.7815e-06	0.00530666
ANXA6	1947.54	-0.585733	0.154171	-3.79925	0.000145132	0.0417634
P4HA1	3013.56	-0.626705	0.122792	-5.10378	3.32937e-07	0.000365807
RPN1	8187.75	-0.644338	0.134771	-4.78097	1.74451e-06	0.00131776
HERPUD1	2984.76	-0.64519	0.155187	-4.1575	3.21745e-05	0.0149562
HM13	3637.72	-0.651166	0.130038	-5.00753	5.5134e-07	0.000504379
SFRP4	9176.88	-0.669034	0.129439	-5.16872	2.35703e-07	0.000316523
NUCB2	1964.28	-0.697744	0.169675	-4.11224	3.91843e-05	0.01754
SEC24D	2832.24	-0.769434	0.132044	-5.8271	5.63975e-09	1.13603e-05
PPIB	8625.12	-0.770411	0.128158	-6.01142	1.83904e-09	4.8594e-06
MYDGF	2002.93	-0.785426	0.160914	-4.88103	1.05534e-06	0.000850323
DNAJC3	1816.5	-0.841089	0.177674	-4.73389	2.20252e-06	0.00156586
MICAL2	449.075	-0.92096	0.230295	-3.99904	6.3599e-05	0.0237762
TIMP3	521.42	-0.956767	0.206527	-4.63264	3.61038e-06	0.00242417
MFAP5	726.308	-1.00197	0.173254	-5.78325	7.32706e-09	1.26507e-05
